# NetGAM: Using generalized additive models to improve the predictive power of ecological network analyses constructed using time-series data

**DOI:** 10.1101/2021.10.22.465515

**Authors:** Samantha J. Gleich, Jacob A. Cram, Jake L. Weissman, David A. Caron

## Abstract

Ecological network analyses are used to identify potential biotic interactions between microorganisms from species abundance data. These analyses are often carried out using time-series data; however, time-series networks have unique statistical challenges. Time-dependent species abundance data can lead to species co-occurrence patterns that are not a result of direct, biotic associations and may therefore result in inaccurate network predictions. Here, we describe a generalize additive model (GAM)-based data transformation that removes time-series signals from species abundance data prior to running network analyses. Validation of the transformation was carried out by generating mock, time-series datasets, with an underlying covariance structure, running network analyses on these datasets with and without our GAM transformation, and comparing the network outputs to the known covariance structure of the simulated data. The results revealed that seasonal abundance patterns substantially decreased the accuracy of the inferred networks. Additionally, the GAM transformation increased the F1 score of inferred ecological networks on average and improved the ability of network inference methods to capture important features of network structure. This study underscores the importance of considering temporal features when carrying out network analyses and describes a simple, effective tool that can be used to improve results.
