## Supplementary material for "NetGAM: Using generalized additive models to improve the predictive power of ecological network analyses constructed using time-series data": TableS1

Covariance Structure	Percent of Species with a Seasonal Signal	Type of Seasonal Signal	Percent of Species with a Long-term Trend	Covariance (High/Low)
Barabási–Albert	0%	NA	0%	High
Barabási–Albert	0%	NA	0%	Low
Barabási–Albert	0%	NA	50%	High
Barabási–Albert	0%	NA	50%	Low
Barabási–Albert	25%	Gradual	0%	High
Barabási–Albert	50%	Gradual	0%	High
Barabási–Albert	100%	Gradual	0%	High
Barabási–Albert	25%	Gradual	0%	Low
Barabási–Albert	50%	Gradual	0%	Low
Barabási–Albert	100%	Gradual	0%	Low
Barabási–Albert	25%	Gradual	50%	High
Barabási–Albert	50%	Gradual	50%	High
Barabási–Albert	100%	Gradual	50%	High
Barabási–Albert	25%	Gradual	50%	Low
Barabási–Albert	50%	Gradual	50%	Low
Barabási–Albert	100%	Gradual	50%	Low
Barabási–Albert	25%	Abrupt	0%	High
Barabási–Albert	50%	Abrupt	0%	High
Barabási–Albert	100%	Abrupt	0%	High
Barabási–Albert	25%	Abrupt	0%	Low
Barabási–Albert	50%	Abrupt	0%	Low
Barabási–Albert	100%	Abrupt	0%	Low
Barabási–Albert	25%	Abrupt	50%	High
Barabási–Albert	50%	Abrupt	50%	High
Barabási–Albert	100%	Abrupt	50%	High
Barabási–Albert	25%	Abrupt	50%	Low
Barabási–Albert	50%	Abrupt	50%	Low
Barabási–Albert	100%	Abrupt	50%	Low
Erdős–Rényi	0%	NA	0%	High
Erdős–Rényi	0%	NA	0%	Low
Erdős–Rényi	0%	NA	50%	High
Erdős–Rényi	0%	NA	50%	Low
Erdős–Rényi	25%	Gradual	0%	High
Erdős–Rényi	50%	Gradual	0%	High
Erdős–Rényi	100%	Gradual	0%	High
Erdős–Rényi	25%	Gradual	0%	Low
Erdős–Rényi	50%	Gradual	0%	Low
Erdős–Rényi	100%	Gradual	0%	Low
Erdős–Rényi	25%	Gradual	50%	High
Erdős–Rényi	50%	Gradual	50%	High
Erdős–Rényi	100%	Gradual	50%	High
Erdős–Rényi	25%	Gradual	50%	Low
Erdős–Rényi	50%	Gradual	50%	Low
Erdős–Rényi	100%	Gradual	50%	Low
Erdős–Rényi	25%	Abrupt	0%	High
Erdős–Rényi	50%	Abrupt	0%	High
Erdős–Rényi	100%	Abrupt	0%	High
Erdős–Rényi	25%	Abrupt	0%	Low
Erdős–Rényi	50%	Abrupt	0%	Low
Erdős–Rényi	100%	Abrupt	0%	Low
Erdős–Rényi	25%	Abrupt	50%	High
Erdős–Rényi	50%	Abrupt	50%	High
Erdős–Rényi	100%	Abrupt	50%	High
Erdős–Rényi	25%	Abrupt	50%	Low
Erdős–Rényi	50%	Abrupt	50%	Low
Erdős–Rényi	100%	Abrupt	50%	Low
American Gut	0%	NA	0%	High
American Gut	0%	NA	0%	Low
American Gut	0%	NA	50%	High
American Gut	0%	NA	50%	Low
American Gut	25%	Gradual	0%	High
American Gut	50%	Gradual	0%	High
American Gut	100%	Gradual	0%	High
American Gut	25%	Gradual	0%	Low
American Gut	50%	Gradual	0%	Low
American Gut	100%	Gradual	0%	Low
American Gut	25%	Gradual	50%	High
American Gut	50%	Gradual	50%	High
American Gut	100%	Gradual	50%	High
American Gut	25%	Gradual	50%	Low
American Gut	50%	Gradual	50%	Low
American Gut	100%	Gradual	50%	Low
American Gut	25%	Abrupt	0%	High
American Gut	50%	Abrupt	0%	High
American Gut	100%	Abrupt	0%	High
American Gut	25%	Abrupt	0%	Low
American Gut	50%	Abrupt	0%	Low
American Gut	100%	Abrupt	0%	Low
American Gut	25%	Abrupt	50%	High
American Gut	50%	Abrupt	50%	High
American Gut	100%	Abrupt	50%	High
American Gut	25%	Abrupt	50%	Low
American Gut	50%	Abrupt	50%	Low
American Gut	100%	Abrupt	50%	Low
