## Supplementary material for "NetGAM: Using generalized additive models to improve the predictive power of ecological network analyses constructed using time-series data": TableS2

Network Structure	Networking Method	GAM Transformation? (Y/N)	Percent of Species with Seasonal Signal	Percent of Species with Long-term Trend	# Edges Predicted By Network	Network Precision	Network Recall	Network F1 Score
Barabási–Albert	Glasso	N	0%	0%	1288 +/- 156	0.28 +/- 0.058	0.89 +/- 0.083	0.43 +/- 0.076
Barabási–Albert	Glasso	Y	0%	0%	1314 +/- 175	0.28 +/- 0.06	0.89 +/- 0.083	0.42 +/- 0.079
Barabási–Albert	SCC	N	0%	0%	755 +/- 56	0.5 +/- 0.038	0.94 +/- 0.012	0.65 +/- 0.034
Barabási–Albert	SCC	Y	0%	0%	754 +/- 56	0.5 +/- 0.038	0.93 +/- 0.012	0.65 +/- 0.034
Barabási–Albert	Glasso	N	0%	50%	2756 +/- 455	0.13 +/- 0.018	0.87 +/- 0.042	0.22 +/- 0.027
Barabási–Albert	Glasso	Y	0%	50%	1326 +/- 210	0.28 +/- 0.063	0.89 +/- 0.072	0.42 +/- 0.081
Barabási–Albert	SCC	N	0%	50%	955 +/- 239	0.41 +/- 0.096	0.93 +/- 0.013	0.56 +/- 0.095
Barabási–Albert	SCC	Y	0%	50%	762 +/- 66	0.49 +/- 0.043	0.94 +/- 0.013	0.64 +/- 0.039
Barabási–Albert	Glasso	N	25%	0%	2687 +/- 553	0.12 +/- 0.017	0.77 +/- 0.067	0.2 +/- 0.024
Barabási–Albert	Glasso	Y	25%	0%	2747 +/- 377	0.12 +/- 0.018	0.8 +/- 0.057	0.21 +/- 0.028
Barabási–Albert	SCC	N	25%	0%	3258 +/- 806	0.082 +/- 0.024	0.63 +/- 0.11	0.14 +/- 0.04
Barabási–Albert	SCC	Y	25%	0%	1781 +/- 1077	0.25 +/- 0.18	0.73 +/- 0.16	0.36 +/- 0.21
Barabási–Albert	Glasso	N	25%	50%	3217 +/- 728	0.096 +/- 0.019	0.74 +/- 0.062	0.17 +/- 0.03
Barabási–Albert	Glasso	Y	25%	50%	2741 +/- 385	0.12 +/- 0.019	0.8 +/- 0.056	0.21 +/- 0.03
Barabási–Albert	SCC	N	25%	50%	3247 +/- 968	0.084 +/- 0.028	0.63 +/- 0.11	0.15 +/- 0.045
Barabási–Albert	SCC	Y	25%	50%	1767 +/- 1082	0.26 +/- 0.18	0.73 +/- 0.16	0.36 +/- 0.21
Barabási–Albert	Glasso	N	50%	0%	3547 +/- 564	0.075 +/- 0.011	0.66 +/- 0.087	0.13 +/- 0.019
Barabási–Albert	Glasso	Y	50%	0%	2350 +/- 438	0.12 +/- 0.039	0.69 +/- 0.1	0.21 +/- 0.057
Barabási–Albert	SCC	N	50%	0%	11334 +/- 3228	0.018 +/- 0.0072	0.47 +/- 0.14	0.034 +/- 0.014
Barabási–Albert	SCC	Y	50%	0%	5424 +/- 4549	0.17 +/- 0.21	0.6 +/- 0.24	0.23 +/- 0.25
Barabási–Albert	Glasso	N	50%	50%	3554 +/- 502	0.069 +/- 0.012	0.61 +/- 0.13	0.12 +/- 0.022
Barabási–Albert	Glasso	Y	50%	50%	2358 +/- 440	0.12 +/- 0.039	0.69 +/- 0.1	0.21 +/- 0.058
Barabási–Albert	SCC	N	50%	50%	10845 +/- 3454	0.018 +/- 0.0073	0.46 +/- 0.14	0.035 +/- 0.014
Barabási–Albert	SCC	Y	50%	50%	5416 +/- 4567	0.17 +/- 0.21	0.6 +/- 0.24	0.23 +/- 0.25
Barabási–Albert	Glasso	N	100%	0%	3188 +/- 1696	0.042 +/- 0.024	0.43 +/- 0.26	0.077 +/- 0.043
Barabási–Albert	Glasso	Y	100%	0%	3015 +/- 360	0.068 +/- 0.034	0.5 +/- 0.23	0.12 +/- 0.059
Barabási–Albert	SCC	N	100%	0%	46194 +/- 9826	0.0049 +/- 3e-04	0.57 +/- 0.13	0.0096 +/- 6e-04
Barabási–Albert	SCC	Y	100%	0%	20926 +/- 18827	0.14 +/- 0.23	0.57 +/- 0.17	0.18 +/- 0.27
Barabási–Albert	Glasso	N	100%	50%	3588 +/- 1012	0.046 +/- 0.013	0.44 +/- 0.22	0.082 +/- 0.026
Barabási–Albert	Glasso	Y	100%	50%	3012 +/- 358	0.067 +/- 0.034	0.49 +/- 0.22	0.12 +/- 0.059
Barabási–Albert	SCC	N	100%	50%	43275 +/- 10637	0.0048 +/- 0.00032	0.53 +/- 0.14	0.0096 +/- 0.00065
Barabási–Albert	SCC	Y	100%	50%	20898 +/- 18788	0.14 +/- 0.23	0.56 +/- 0.17	0.18 +/- 0.26
