## Supplementary material for "NetGAM: Using generalized additive models to improve the predictive power of ecological network analyses constructed using time-series data": TableS3

Network Structure	Networking Method	GAM Transformation? (Y/N)	Percent of Species with Seasonal Signal	Percent of Species with Long-term Trend	# Edges Predicted By Network	Network Precision	Network Recall	Network F1 Score
Erdős–Rényi	Glasso	N	0%	0%	2426 +/- 583	0.37 +/- 0.13	0.51 +/- 0.012	0.42 +/- 0.073
Erdős–Rényi	Glasso	Y	0%	0%	2274 +/- 645	0.4 +/- 0.14	0.51 +/- 0.012	0.43 +/- 0.082
Erdős–Rényi	SCC	N	0%	0%	808 +/- 23	0.92 +/- 0.028	0.47 +/- 0.012	0.62 +/- 0.013
Erdős–Rényi	SCC	Y	0%	0%	807 +/- 23	0.92 +/- 0.028	0.47 +/- 0.012	0.62 +/- 0.014
Erdős–Rényi	Glasso	N	0%	50%	2431 +/- 1001	0.4 +/- 0.15	0.51 +/- 0.013	0.43 +/- 0.1
Erdős–Rényi	Glasso	Y	0%	50%	2175 +/- 668	0.42 +/- 0.15	0.51 +/- 0.012	0.45 +/- 0.086
Erdős–Rényi	SCC	N	0%	50%	834 +/- 62	0.88 +/- 0.066	0.46 +/- 0.011	0.6 +/- 0.021
Erdős–Rényi	SCC	Y	0%	50%	802 +/- 19	0.92 +/- 0.024	0.47 +/- 0.011	0.62 +/- 0.013
Erdős–Rényi	Glasso	N	25%	0%	2557 +/- 487	0.27 +/- 0.047	0.42 +/- 0.072	0.33 +/- 0.053
Erdős–Rényi	Glasso	Y	25%	0%	2309 +/- 302	0.32 +/- 0.046	0.46 +/- 0.059	0.37 +/- 0.047
Erdős–Rényi	SCC	N	25%	0%	3158 +/- 939	0.18 +/- 0.071	0.31 +/- 0.026	0.22 +/- 0.06
Erdős–Rényi	SCC	Y	25%	0%	1556 +/- 1113	0.55 +/- 0.32	0.35 +/- 0.06	0.4 +/- 0.16
Erdős–Rényi	Glasso	N	25%	50%	2703 +/- 331	0.24 +/- 0.025	0.42 +/- 0.074	0.31 +/- 0.038
Erdős–Rényi	Glasso	Y	25%	50%	2340 +/- 313	0.31 +/- 0.045	0.46 +/- 0.058	0.37 +/- 0.046
Erdős–Rényi	SCC	N	25%	50%	2923 +/- 960	0.19 +/- 0.07	0.3 +/- 0.026	0.23 +/- 0.059
Erdős–Rényi	SCC	Y	25%	50%	1547 +/- 1100	0.55 +/- 0.32	0.35 +/- 0.06	0.4 +/- 0.16
Erdős–Rényi	Glasso	N	50%	0%	3189 +/- 448	0.18 +/- 0.056	0.35 +/- 0.1	0.23 +/- 0.071
Erdős–Rényi	Glasso	Y	50%	0%	2186 +/- 488	0.3 +/- 0.13	0.39 +/- 0.1	0.34 +/- 0.11
Erdős–Rényi	SCC	N	50%	0%	10450 +/- 3826	0.047 +/- 0.02	0.27 +/- 0.038	0.079 +/- 0.028
Erdős–Rényi	SCC	Y	50%	0%	4373 +/- 4662	0.39 +/- 0.36	0.28 +/- 0.075	0.27 +/- 0.19
Erdős–Rényi	Glasso	N	50%	50%	3156 +/- 460	0.17 +/- 0.054	0.34 +/- 0.11	0.23 +/- 0.071
Erdős–Rényi	Glasso	Y	50%	50%	2143 +/- 447	0.31 +/- 0.13	0.39 +/- 0.1	0.34 +/- 0.11
Erdős–Rényi	SCC	N	50%	50%	9644 +/- 3901	0.049 +/- 0.02	0.26 +/- 0.041	0.081 +/- 0.028
Erdős–Rényi	SCC	Y	50%	50%	4346 +/- 4642	0.39 +/- 0.36	0.28 +/- 0.075	0.27 +/- 0.19
Erdős–Rényi	Glasso	N	100%	0%	3537 +/- 585	0.1 +/- 0.033	0.24 +/- 0.099	0.14 +/- 0.05
Erdős–Rényi	Glasso	Y	100%	0%	3040 +/- 572	0.18 +/- 0.12	0.3 +/- 0.15	0.22 +/- 0.13
Erdős–Rényi	SCC	N	100%	0%	40758 +/- 14475	0.021 +/- 0.0023	0.53 +/- 0.16	0.041 +/- 0.0036
Erdős–Rényi	SCC	Y	100%	0%	16869 +/- 18776	0.28 +/- 0.36	0.33 +/- 0.15	0.16 +/- 0.14
Erdős–Rényi	Glasso	N	100%	50%	3503 +/- 669	0.092 +/- 0.034	0.21 +/- 0.1	0.13 +/- 0.052
Erdős–Rényi	Glasso	Y	100%	50%	3071 +/- 596	0.18 +/- 0.11	0.3 +/- 0.15	0.22 +/- 0.13
Erdős–Rényi	SCC	N	100%	50%	37656 +/- 14336	0.021 +/- 0.0022	0.49 +/- 0.16	0.04 +/- 0.0036
Erdős–Rényi	SCC	Y	100%	50%	16801 +/- 18719	0.27 +/- 0.36	0.32 +/- 0.15	0.16 +/- 0.14
