## Supplementary material for "NetGAM: Using generalized additive models to improve the predictive power of ecological network analyses constructed using time-series data": TableS4

Network Structure	Networking Method	GAM Transformation? (Y/N)	Percent of Species with Seasonal Signal	Percent of Species with Long-term Trend	# Edges Predicted By Network	Network Precision	Network Recall	Network F1 Score
American Gut	Glasso	N	0%	0%	525 +/- 100	0.24 +/- 0.05	0.96 +/- 0.025	0.38 +/- 0.061
American Gut	Glasso	Y	0%	0%	517 +/- 107	0.25 +/- 0.053	0.96 +/- 0.026	0.39 +/- 0.065
American Gut	SCC	N	0%	0%	283 +/- 45	0.46 +/- 0.072	1 +/- 0.0037	0.63 +/- 0.068
American Gut	SCC	Y	0%	0%	283 +/- 45	0.46 +/- 0.072	1 +/- 0.0035	0.63 +/- 0.067
American Gut	Glasso	N	0%	50%	555 +/- 144	0.24 +/- 0.063	0.96 +/- 0.02	0.37 +/- 0.079
American Gut	Glasso	Y	0%	50%	495 +/- 108	0.26 +/- 0.056	0.96 +/- 0.021	0.41 +/- 0.067
American Gut	SCC	N	0%	50%	287 +/- 46	0.45 +/- 0.066	1 +/- 0.0054	0.62 +/- 0.063
American Gut	SCC	Y	0%	50%	279 +/- 42	0.46 +/- 0.067	1 +/- 0.0043	0.63 +/- 0.063
American Gut	Glasso	N	25%	0%	536 +/- 75	0.21 +/- 0.025	0.88 +/- 0.049	0.34 +/- 0.032
American Gut	Glasso	Y	25%	0%	413 +/- 51	0.28 +/- 0.044	0.89 +/- 0.047	0.42 +/- 0.055
American Gut	SCC	N	25%	0%	573 +/- 149	0.18 +/- 0.075	0.75 +/- 0.15	0.29 +/- 0.11
American Gut	SCC	Y	25%	0%	369 +/- 111	0.32 +/- 0.15	0.8 +/- 0.19	0.45 +/- 0.18
American Gut	Glasso	N	25%	50%	551 +/- 104	0.19 +/- 0.037	0.82 +/- 0.11	0.31 +/- 0.051
American Gut	Glasso	Y	25%	50%	451 +/- 72	0.25 +/- 0.049	0.88 +/- 0.066	0.39 +/- 0.062
American Gut	SCC	N	25%	50%	786 +/- 493	0.15 +/- 0.077	0.69 +/- 0.12	0.24 +/- 0.11
American Gut	SCC	Y	25%	50%	572 +/- 425	0.28 +/- 0.17	0.8 +/- 0.17	0.39 +/- 0.21
American Gut	Glasso	N	50%	0%	536 +/- 93	0.16 +/- 0.03	0.68 +/- 0.17	0.26 +/- 0.048
American Gut	Glasso	Y	50%	0%	434 +/- 57	0.23 +/- 0.043	0.76 +/- 0.15	0.35 +/- 0.063
American Gut	SCC	N	50%	0%	1438 +/- 301	0.047 +/- 0.023	0.5 +/- 0.17	0.086 +/- 0.041
American Gut	SCC	Y	50%	0%	740 +/- 444	0.2 +/- 0.17	0.65 +/- 0.27	0.29 +/- 0.23
American Gut	Glasso	N	50%	50%	556 +/- 91	0.15 +/- 0.028	0.67 +/- 0.16	0.25 +/- 0.047
American Gut	Glasso	Y	50%	50%	440 +/- 57	0.23 +/- 0.048	0.78 +/- 0.14	0.35 +/- 0.069
American Gut	SCC	N	50%	50%	1451 +/- 427	0.048 +/- 0.024	0.5 +/- 0.17	0.088 +/- 0.042
American Gut	SCC	Y	50%	50%	823 +/- 617	0.2 +/- 0.18	0.66 +/- 0.26	0.29 +/- 0.23
American Gut	Glasso	N	100%	0%	550 +/- 65	0.085 +/- 0.033	0.36 +/- 0.13	0.14 +/- 0.052
American Gut	Glasso	Y	100%	0%	448 +/- 87	0.17 +/- 0.11	0.54 +/- 0.28	0.26 +/- 0.16
American Gut	SCC	N	100%	0%	4345 +/- 1118	0.015 +/- 0.0017	0.53 +/- 0.15	0.03 +/- 0.0032
American Gut	SCC	Y	100%	0%	2176 +/- 1526	0.14 +/- 0.2	0.58 +/- 0.18	0.19 +/- 0.24
American Gut	Glasso	N	100%	50%	596 +/- 62	0.075 +/- 0.035	0.35 +/- 0.15	0.12 +/- 0.057
American Gut	Glasso	Y	100%	50%	456 +/- 89	0.17 +/- 0.12	0.52 +/- 0.3	0.25 +/- 0.17
American Gut	SCC	N	100%	50%	4446 +/- 1064	0.016 +/- 0.0015	0.55 +/- 0.14	0.03 +/- 0.003
American Gut	SCC	Y	100%	50%	2372 +/- 1837	0.14 +/- 0.2	0.61 +/- 0.18	0.19 +/- 0.24
